# A fast, reproducible, high-throughput variant calling workflow for evolutionary, ecological, and conservation genomics

**DOI:** 10.1101/2023.06.22.546168

**Authors:** Cade D. Mirchandani, Allison J. Shultz, Gregg W.C. Thomas, Sara J. Smith, Mara Baylis, Brian Arnold, Russ Corbett-Detig, Erik Enbody, Timothy B. Sackton

**Affiliations:** Department of Biomolecular Engineering, University of California, Santa Cruz; Santa Cruz, CA 95064, USA; Genomics Institute, University of California, Santa Cruz; Santa Cruz, CA 95064, USA; Ornithology Department, Natural History Museum of Los Angeles County, Los Angeles, CA 90007, USA; Informatics Group, Harvard University, Cambridge, MA, USA; Biology, Mount Royal University, Calgary, AB, T3E 6K6, CAN; Department of Computer Science, Princeton University, Princeton, NJ, USA; Center for Statistics and Machine Learning, Princeton University, Princeton, NJ, USA

**Author notes:** these authors contributed equally (Russ Corbett-Detig, Erik Enbody, Timothy B. Sackton).

## Abstract

The increasing availability of genomic resequencing datasets and high quality reference genomes across the tree of life present exciting opportunities for comparative population genomic studies. However, substantial challenges prevent the simple reuse of data across different studies and species, arising from variability in variant calling pipelines, data quality, and the need for computationally intensive reanalysis. Here, we present snpArcher, a flexible and highly efficient workflow designed for the analysis of genomic resequencing data in non-model organisms. snpArcher provides a standardized variant calling pipeline and includes modules for variant quality control, data visualization, variant filtering, and other downstream analysis.Implemented in Snakemake, snpArcher is user-friendly, reproducible, and designed to be compatible with HPC clusters and cloud environments. To demonstrate the flexibility of this pipeline, we applied snpArcher to 26 public resequencing datasets from non-mammalian vertebrates. These variant datasets are hosted publicly to enable future comparative population genomic analyses. With its extensibility and the availability of public datasets, snpArcher will contribute to a broader understanding of genetic variation across species by facilitating rapid use and reuse of large genomic datasets.
