## Supplemental Table 1 for "A fast, reproducible, high-throughput variant calling workflow for evolutionary, ecological, and conservation genomics"

### Sheet: Sheet1
Clade	Species	Genome	Annotation	Total Samples	Ingroup Samples	Outgroup Samples	References
Birds	Anas platyrhynchos (mallard)	GCF_015476345.1	current, annotated	47	37	10	https://www.ncbi.nlm.nih.gov/pmc/articles/PMC6050300/; https://pubmed.ncbi.nlm.nih.gov/34058976/
Birds	Athene cunicularia (burrowing owl)	GCA_003259725.1	current, annotated	113	112	1	http://rspb.royalsocietypublishing.org/content/285/1878/20180206; https://pubmed.ncbi.nlm.nih.gov/33177665/
Birds	Barn swallow (Hirundo rustica)	GCA_015227805.2	current, annotated	139	138	1	https://pubmed.ncbi.nlm.nih.gov/33720472/
Birds	Corvus cornix cornix (hoooded crow)	GCF_000738735.5	current, annotated	140	64	76	https://www.ncbi.nlm.nih.gov/pmc/articles/PMC5095515/; https://www.ncbi.nlm.nih.gov/pubmed/24948738; https://www.ncbi.nlm.nih.gov/pmc/articles/PMC5095515/
Birds	Coturnix japonica (Japanese quail)	GCF_001577835.2	current, annotated	11	10	1	https://www.ncbi.nlm.nih.gov/pmc/articles/PMC5961004/; https://academic.oup.com/gbe/article/11/12/3326/5622760
Birds	Egretta garzetta (little egret)	GCF_000687185.1	current, annotated	6	5	1	https://genomebiology.biomedcentral.com/articles/10.1186/s13059-014-0557-1; https://pubmed.ncbi.nlm.nih.gov/33177665/
Birds	Eopsaltria australis (eastern yellow robin)	GCA_003426825.1	none	17	17	0	https://www.ncbi.nlm.nih.gov/pmc/articles/PMC6736294/
Birds	Falco peregrinus (peregrine falcon)	GCF_000337955.1	current, annotated	17	16	1	https://www.nature.com/articles/s41586-021-03265-0; https://pubmed.ncbi.nlm.nih.gov/23525076/
Birds	Ficedula albicollis (Collared flycatcher)	GCF_000247815.1	current, annotated	269	153	116	https://www.ncbi.nlm.nih.gov/pmc/articles/PMC4617962/; https://pubmed.ncbi.nlm.nih.gov/26649993/; https://www.ncbi.nlm.nih.gov/pmc/articles/PMC4878770/
Birds	Parus major (Great Tit)	GCF_001522545.3	current, annotated	62	62	0	https://www.ncbi.nlm.nih.gov/pmc/articles/PMC4585896; https://www.ncbi.nlm.nih.gov/pmc/articles/PMC4737754/
Birds	Passer domesticus (House sparrow)	GCA_001700915.1	none	171	42	129	https://www.ncbi.nlm.nih.gov/pmc/articles/PMC6111181/; https://www.ncbi.nlm.nih.gov/pmc/articles/PMC5470830/; https://www.nature.com/articles/s41559-017-0437-7
Birds	Sylvia atricapilla (blackcap)	GCA_009819655.1	none	115	107	8	https://www.ncbi.nlm.nih.gov/pmc/articles/PMC7173969/
Birds	Taeniopygia guttata (zebra finch)	GCF_008822105.2	old, old annotation	36	19	17	https://www.ncbi.nlm.nih.gov/pmc/articles/PMC4864528/
Fish	Amphilophus citrinellus (Midas cichlid)	GCA_013435755.1	none	259	37	222	https://www.ncbi.nlm.nih.gov/pmc/articles/PMC7759464/
Fish	Astatotilapia calliptera (eastern happy)	GCF_900246225.1	current, annotated	194	20	174	https://www.ncbi.nlm.nih.gov/pmc/articles/PMC4700518/; https://www.biorxiv.org/content/10.1101/2021.01.12.426414v3; https://www.ncbi.nlm.nih.gov/pmc/articles/PMC6443041/
Fish	Chaenogobius annularis (forktongue goby)	GCA_015082035.1	none	12	12	0	https://www.ncbi.nlm.nih.gov/pmc/articles/PMC7898790/
Fish	Clupea harengus (Atlantic herring)	GCF_900700415.1	current, annotated	55	37	18	https://www.ncbi.nlm.nih.gov/pmc/articles/PMC5524536/; https://www.ncbi.nlm.nih.gov/pmc/articles/PMC7738190/; https://www.ncbi.nlm.nih.gov/pmc/articles/PMC5410801/
Fish	Gasterosteus aculeatus (Three-spined stickleback)	GCA_000180675.1	none	230	230	0	https://www.ncbi.nlm.nih.gov/pmc/articles/PMC3953013; https://journals.plos.org/plosgenetics/article?id=10.1371/journal.pgen.1004966; https://elifesciences.org/articles/43785; https://www.ncbi.nlm.nih.gov/pubmed/27569902; https://www.ncbi.nlm.nih.gov/pmc/articles/PMC6371808/; https://doi.org/10.1016/j.cub.2021.02.027; https://academic.oup.com/gbe/article/12/4/479/5814213?login=true; https://onlin…
Fish	Hippocampus comes (tiger tail seahorse)	GCF_001891065.1	current, annotated	306	19	287	https://www.ncbi.nlm.nih.gov/pmc/articles/PMC7889852/
Fish	Hypoplectrus puella (barred hamlet)	GCA_900610375.1	none	111	37	74	https://www.nature.com/articles/s41559-019-0814-5
Fish	Oryzias latipes (Japanese medaka)	GCF_002234675.1	current, annotated	17	16	1	https://www.nature.com/articles/s41467-021-21697-0; https://www.ncbi.nlm.nih.gov/pubmed/24408034
Fish	Pungitius pungitius (ninespine stickleback)	GCF_902500615.1	current, annotated	64	24	40	https://www.ncbi.nlm.nih.gov/pubmed/25818858; https://academic.oup.com/mbe/article/36/1/28/5112968
Fish	Symphodus melops (Corkwing wrasse)	GCA_002819105.1	none	61	61	0	https://onlinelibrary.wiley.com/doi/full/10.1111/mec.15310
Fish	Takifugu rubripes (torafugu)	GCF_901000725.2	current, annotated	50	16	34	https://link.springer.com/article/10.1007/s00227-020-03705-x
Fish	Thunnus albacares (yellowfin tuna)	GCA_900302625.1	none	42	42	0	https://www.ncbi.nlm.nih.gov/pmc/articles/PMC5408087/
Reptiles	Anolis carolinensis (Green anole)	GCF_000090745.1	current, annotated	29	27	2	https://www.ncbi.nlm.nih.gov/pmc/articles/PMC6681179/
12				6		6
				306		13
						7
