## Supplemental Table 2 for "A fast, reproducible, high-throughput variant calling workflow for evolutionary, ecological, and conservation genomics"

### Sheet: Sheet1
Workflow Step	Instance Type
Read Trimming (fastp)	n2-standard--8
Mapping (bwa mem)	n2-standard-32
PCR Duplicate Marking (sambamba dedup)	n2-standard-8
Individual Variant Calling (GATK HaplotypeCaller)	c2-standard-4
Variant Calling Aggregation (GATK GenomicsDBImport	n2-standard-16
Genotype Calling (GATK GenotypeGVCFs)	n2-standard-16
